# Predictive *in vitro* profiling of LNP-induced innate immune response using an iPSC-derived monocyte model

**DOI:** 10.1101/2025.09.26.678842

**Authors:** Baixue Xiao, Soojin Kim, Benjamin I Laufer, Anthony Antonelli, Milena Hornburg, Divya Murali, Yimin Gu, Pierce Jessen, Diamanda Rigas, Rebecca Leylek, Keiko Hokeness, Emily Freund, Eric Torres, Gaia Ruggeri, Siri Tahtinen, Yuchen Fan, Chun-Wan Yen, Maheswara Reddy Emani

**Affiliations:** Synthetic Molecule Pharmaceutical Sciences, Genentech, South San Francisco, CA 94080, USA; Biochemical and Cellular Pharmacology, Genentech, South San Francisco, CA 94080, USA; Computational Biology & Medicine, Genentech, South San Francisco, CA 94080, USA; Molecular Oncology, Genentech, South San Francisco, CA 94080, USA; Immunology Discovery, Genentech, South San Francisco, CA 94080, USA; Molecular Biology, Genentech, South San Francisco, CA 94080, USA

## Abstract

Lipid nanoparticles (LNPs) are a powerful drug delivery platform advancing vaccines and gene therapies. While their efficacy and safety has been found to be closely linked to innate immune activation, current in vitro models are unable to predict immune responses reliably. Conventional models, such as PBMCs, are limited by donor variability and inconsistent sensitivity. To address this, we developed a cytokine profiling platform using induced pluripotent stem cell (iPSC)-derived monocytes (iMonocytes), a physiologically relevant innate immune cell type that plays a key role in immune surveillance and inflammation. iPSCs provide a renewable, uniform monocyte source for consistent, high-sensitivity LNP screening. When tested with LNPs of graded immunostimulatory potency, iMonocytes showed improved reproducibility and strong correlation with *in vivo* cytokine responses. This platform enables evaluation of cargo- and dose-dependent effects, providing a robust and scalable tool for preclinical assessment and rational design of LNP therapeutics.
