## Supplementary Table 2 for "Predictive *in vitro* profiling of LNP-induced innate immune response using an iPSC-derived monocyte model"

### Sheet: Up
ID	Symbol	Description
ENSG00000023445	BIRC3	baculoviral IAP repeat containing 3
ENSG00000042286	AIFM2	apoptosis inducing factor, mitochondria associated 2
ENSG00000050730	TNIP3	TNFAIP3 interacting protein 3
ENSG00000059378	PARP12	poly(ADP-ribose) polymerase family member 12
ENSG00000068079	IFI35	interferon induced protein 35
ENSG00000078081	LAMP3	lysosomal associated membrane protein 3
ENSG00000079263	SP140	SP140 nuclear body protein
ENSG00000087494	PTHLH	parathyroid hormone like hormone
ENSG00000088827	SIGLEC1	sialic acid binding Ig like lectin 1
ENSG00000089127	OAS1	2'-5'-oligoadenylate synthetase 1
ENSG00000090104	RGS1	regulator of G protein signaling 1
ENSG00000100342	APOL1	apolipoprotein L1
ENSG00000101000	PROCR	protein C receptor
ENSG00000101670	LIPG	lipase G, endothelial type
ENSG00000102962	CCL22	C-C motif chemokine ligand 22
ENSG00000102970	CCL17	C-C motif chemokine ligand 17
ENSG00000107201	DDX58	DExD/H-box helicase 58
ENSG00000108688	CCL7	C-C motif chemokine ligand 7
ENSG00000108691	CCL2	C-C motif chemokine ligand 2
ENSG00000108771	DHX58	DExH-box helicase 58
ENSG00000111331	OAS3	2'-5'-oligoadenylate synthetase 3
ENSG00000111335	OAS2	2'-5'-oligoadenylate synthetase 2
ENSG00000115008	IL1A	interleukin 1 alpha
ENSG00000115415	STAT1	signal transducer and activator of transcription 1
ENSG00000119508	NR4A3	nuclear receptor subfamily 4 group A member 3
ENSG00000119714	GPR68	G protein-coupled receptor 68
ENSG00000119917	IFIT3	interferon induced protein with tetratricopeptide repeats 3
ENSG00000119922	IFIT2	interferon induced protein with tetratricopeptide repeats 2
ENSG00000120875	DUSP4	dual specificity phosphatase 4
ENSG00000123689	G0S2	G0/G1 switch 2
ENSG00000124256	ZBP1	Z-DNA binding protein 1
ENSG00000124875	CXCL6	C-X-C motif chemokine ligand 6
ENSG00000125538	IL1B	interleukin 1 beta
ENSG00000126353	CCR7	C-C motif chemokine receptor 7
ENSG00000126709	IFI6	interferon alpha inducible protein 6
ENSG00000130303	BST2	bone marrow stromal cell antigen 2
ENSG00000130589	HELZ2	helicase with zinc finger 2
ENSG00000131401	NAPSB	napsin B aspartic peptidase, pseudogene
ENSG00000131620	ANO1	anoctamin 1
ENSG00000132274	TRIM22	tripartite motif containing 22
ENSG00000132530	XAF1	XIAP associated factor 1
ENSG00000133106	EPSTI1	epithelial stromal interaction 1
ENSG00000134321	RSAD2	radical S-adenosyl methionine domain containing 2
ENSG00000134326	CMPK2	cytidine/uridine monophosphate kinase 2
ENSG00000135114	OASL	2'-5'-oligoadenylate synthetase like
ENSG00000136244	IL6	interleukin 6
ENSG00000136634	IL10	interleukin 10
ENSG00000137571	SLCO5A1	solute carrier organic anion transporter family member 5A1
ENSG00000137628	DDX60	DExD/H-box helicase 60
ENSG00000137959	IFI44L	interferon induced protein 44 like
ENSG00000137965	IFI44	interferon induced protein 44
ENSG00000138035	PNPT1	polyribonucleotide nucleotidyltransferase 1
ENSG00000138496	PARP9	poly(ADP-ribose) polymerase family member 9
ENSG00000138642	HERC6	HECT and RLD domain containing E3 ubiquitin protein ligase family member 6
ENSG00000139572	GPR84	G protein-coupled receptor 84
ENSG00000143502	SUSD4	sushi domain containing 4
ENSG00000143786	CNIH3	cornichon family AMPA receptor auxiliary protein 3
ENSG00000147586	MRPS28	mitochondrial ribosomal protein S28
ENSG00000152778	IFIT5	interferon induced protein with tetratricopeptide repeats 5
ENSG00000153898	MCOLN2	mucolipin 2
ENSG00000155265	GOLGA7B	golgin A7 family member B
ENSG00000155846	PPARGC1B	PPARG coactivator 1 beta
ENSG00000157601	MX1	MX dynamin like GTPase 1
ENSG00000161640	SIGLEC11	sialic acid binding Ig like lectin 11
ENSG00000162654	GBP4	guanylate binding protein 4
ENSG00000163347	CLDN1	claudin 1
ENSG00000163395	IGFN1	immunoglobulin-like and fibronectin type III domain containing 1
ENSG00000164691	TAGAP	T-cell activation RhoGTPase activating protein
ENSG00000168062	BATF2	basic leucine zipper ATF-like transcription factor 2
ENSG00000168398	BDKRB2	bradykinin receptor B2
ENSG00000173193	PARP14	poly(ADP-ribose) polymerase family member 14
ENSG00000175556	LONRF3	LON peptidase N-terminal domain and ring finger 3
ENSG00000177409	SAMD9L	sterile alpha motif domain containing 9 like
ENSG00000181381	DDX60L	DEAD-box helicase 60 like
ENSG00000183486	MX2	MX dynamin like GTPase 2
ENSG00000184979	USP18	ubiquitin specific peptidase 18
ENSG00000185507	IRF7	interferon regulatory factor 7
ENSG00000185640	KRT79	keratin 79
ENSG00000185745	IFIT1	interferon induced protein with tetratricopeptide repeats 1
ENSG00000187608	ISG15	ISG15 ubiquitin-like modifier
ENSG00000189120	SP6	Sp6 transcription factor
ENSG00000196611	MMP1	matrix metallopeptidase 1
ENSG00000197093	GAL3ST4	galactose-3-O-sulfotransferase 4
ENSG00000198729	PPP1R14C	protein phosphatase 1 regulatory inhibitor subunit 14C
ENSG00000198848	CES1	carboxylesterase 1
ENSG00000205755	CRLF2	cytokine receptor like factor 2
ENSG00000225101	OR52K3P	olfactory receptor family 52 subfamily K member 3 pseudogene
ENSG00000225964	NRIR	negative regulator of interferon response (non-protein coding)
ENSG00000226977	HMGN1P24	high mobility group nucleosome binding domain 1 pseudogene 24
ENSG00000229642	AC087857.1
ENSG00000232759	AC002480.2
ENSG00000232810	TNF	tumor necrosis factor
ENSG00000234883	MIR155HG	MIR155 host gene
ENSG00000236256	DIAPH2-AS1	DIAPH2 antisense RNA 1
ENSG00000255176	AP000941.1
ENSG00000258227	CLEC5A	C-type lectin domain containing 5A
ENSG00000272405	AL365181.3
ENSG00000275302	CCL4	C-C motif chemokine ligand 4
ENSG00000276085	CCL3L3	C-C motif chemokine ligand 3 like 3
ENSG00000277632	CCL3	C-C motif chemokine ligand 3
ENSG00000278619	MRM1	mitochondrial rRNA methyltransferase 1

### Sheet: Down
ID	Symbol	Description
ENSG00000011677	GABRA3	gamma-aminobutyric acid type A receptor alpha3 subunit
ENSG00000084110	HAL	histidine ammonia-lyase
ENSG00000092200	RPGRIP1	retinitis pigmentosa GTPase regulator interacting protein 1
ENSG00000100100	PIK3IP1	phosphoinositide-3-kinase interacting protein 1
ENSG00000103175	WFDC1	WAP four-disulfide core domain 1
ENSG00000103184	SEC14L5	SEC14 like lipid binding 5
ENSG00000106178	CCL24	C-C motif chemokine ligand 24
ENSG00000112562	SMOC2	SPARC related modular calcium binding 2
ENSG00000114805	PLCH1	phospholipase C eta 1
ENSG00000118407	FILIP1	filamin A interacting protein 1
ENSG00000118492	ADGB	androglobin
ENSG00000119326	CTNNAL1	catenin alpha like 1
ENSG00000124212	PTGIS	prostaglandin I2 synthase
ENSG00000124491	F13A1	coagulation factor XIII A chain
ENSG00000125378	BMP4	bone morphogenetic protein 4
ENSG00000127241	MASP1	mannan binding lectin serine peptidase 1
ENSG00000128510	CPA4	carboxypeptidase A4
ENSG00000129244	ATP1B2	ATPase Na+/K+ transporting subunit beta 2
ENSG00000130600	H19	H19, imprinted maternally expressed transcript (non-protein coding)
ENSG00000135643	KCNMB4	potassium calcium-activated channel subfamily M regulatory beta subunit 4
ENSG00000136960	ENPP2	ectonucleotide pyrophosphatase/phosphodiesterase 2
ENSG00000137098	SPAG8	sperm associated antigen 8
ENSG00000137501	SYTL2	synaptotagmin like 2
ENSG00000138131	LOXL4	lysyl oxidase like 4
ENSG00000138771	SHROOM3	shroom family member 3
ENSG00000138829	FBN2	fibrillin 2
ENSG00000139209	SLC38A4	solute carrier family 38 member 4
ENSG00000139874	SSTR1	somatostatin receptor 1
ENSG00000142910	TINAGL1	tubulointerstitial nephritis antigen like 1
ENSG00000145681	HAPLN1	hyaluronan and proteoglycan link protein 1
ENSG00000145824	CXCL14	C-X-C motif chemokine ligand 14
ENSG00000146250	PRSS35	protease, serine 35
ENSG00000146674	IGFBP3	insulin like growth factor binding protein 3
ENSG00000147655	RSPO2	R-spondin 2
ENSG00000155792	DEPTOR	DEP domain containing MTOR interacting protein
ENSG00000159640	ACE	angiotensin I converting enzyme
ENSG00000165507	C10orf10	chromosome 10 open reading frame 10
ENSG00000169432	SCN9A	sodium voltage-gated channel alpha subunit 9
ENSG00000169508	GPR183	G protein-coupled receptor 183
ENSG00000170271	FAXDC2	fatty acid hydroxylase domain containing 2
ENSG00000171724	VAT1L	vesicle amine transport 1 like
ENSG00000172348	RCAN2	regulator of calcineurin 2
ENSG00000173641	HSPB7	heat shock protein family B (small) member 7
ENSG00000176971	FIBIN	fin bud initiation factor homolog (zebrafish)
ENSG00000185697	MYBL1	MYB proto-oncogene like 1
ENSG00000203706	SERTAD4-AS1	SERTAD4 antisense RNA 1
ENSG00000204136	GGTA1P	glycoprotein, alpha-galactosyltransferase 1 pseudogene
ENSG00000230562	FAM133DP	family with sequence similarity 133 member D, pseudogene
ENSG00000233448	PMS2P9	PMS1 homolog 2, mismatch repair system component pseudogene 9
ENSG00000240583	AQP1	aquaporin 1 (Colton blood group)
ENSG00000241644	INMT	indolethylamine N-methyltransferase
ENSG00000250722	SELENOP	selenoprotein P
ENSG00000253516	HMGB1P41	high mobility group box 1 pseudogene 41
ENSG00000254231	AC103760.1
ENSG00000255690	TRIL	TLR4 interactor with leucine rich repeats
ENSG00000255833	TIFAB	TIFA inhibitor
ENSG00000272870	AC097534.2
ENSG00000274712	AC005332.7
ENSG00000275395	FCGBP	Fc fragment of IgG binding protein
ENSG00000282988	HIST1H3D	histone cluster 1 H3 family member d
